# Disease-associated programming of cell memory in glycogen storage disorder type 1a

**DOI:** 10.1101/2023.02.20.529109

**Authors:** U Sprecher, J D’Souza, K Mishra, N Muchtar, O Shalev, A Eliassaf, A Morshina, A Canella Miliano, G Mithieux, F Rajas, S Avraham, F Castellani Moses, H Kauffman, Y Bergman, N Garti, S Garti, M Linial, Y Anikster, O Kakhlon, M Weil

## Abstract

Glycogen storage disorder type 1a (GSD1a) is caused by loss-of-function mutations in the catalytic subunit of glucose-6-phosphatase enzyme (*G6PC1*) in the liver, kidney and intestine exclusively. Here we show the surprising results that while not expressing *G6PC1*, primary skin fibroblasts isolated from GSD1a patients’ skin biopsies preserve a distinctive disease phenotype irrespective of the different culture conditions under which they grow. This discovery was initially made by phenotypic image-based high content analysis (HCA). Deeper analysis into this disease phenotype, revealed impaired lysosomal and mitochondrial functions in GSD1a cells, which were driven by a transcriptional dysregulation of the NAD^+^/NADH-Sirt-1-TFEB regulatory axis. This dysregulation impacts the normal balance between mitochondrial biogenesis and mitophagy in the patients’ cells. The distinctive GSD1a fibroblasts phenotype involves elevated H3 histone acetylation, global DNA hypomethylation, differences in the chromatin accessibility and different RNA-seq and metabolomic profiles, all of which suggesting that in some way a distinctive disease cell phenotype is programmed in these cells *in vivo* and that this phenotype is maintained *in vitro*. Supporting this notion, reversing H3 acetylation in these cells erased the original cellular phenotype in GSD1a cells. Remarkably, GHF201, an established glycogen reducing molecule, which ameliorated GSD1a pathology in a liver-targeted inducible *L.G6pc^-^* knockout mouse model, also reversed impaired cellular functions in GSD1a patients’ fibroblasts. Altogether, this experimental evidence strongly suggests that GSD1a fibroblasts express a strong and reversible disease phenotype without expressing the causal *G6PC1* gene.
