## Supplementary Table 1 for "Disease-associated programming of cell memory in glycogen storage disorder type 1a"

### Sheet: 24
feat_full_name	feat_short_name	total_num_wells	group_wells	statistic	dm	p.value	BF	power
All Cells - chanel_2 Symmetry 03 - Mean per Well	calc_area1	177	HC-91,GSD-86	4.20927	0.099141	4.08913e-05	464.614	0.994584
All Cells - chanel_2 Roundness - Mean per Well	calc_area2	177	HC-91,GSD-86	-2.45118	-0.0366655	0.0152218	2.58058	0.787247
All Cells - chanel_2 Symmetry 04 - Mean per Well	calc_area3	177	HC-91,GSD-86	-3.06261	-0.0539125	0.0025409	11.8144	0.920122
All Cells - chanel_2 Length [µm] - Mean per Well	calc_area4	177	HC-91,GSD-86	-0.982264	-0.0113007	0.327326	0.42806	0.814709
All Cells - chanel_2_intensity Mean - Mean per Well	calc_intensity	177	HC-91,GSD-86	-4.0257	-0.343964	8.44816e-05	241.072	0.99099
All Cells - chanel_2 SER Spot 1 px - Mean per Well	calc_text1	177	HC-91,GSD-86	4.45308	0.118207	1.5047e-05	1153.71	0.997372
All Cells - chanel_4 Threshold Compactness 30% - Mean per Well	lyso_area1	177	HC-91,GSD-86	4.77494	0.11384	3.78291e-06	4088.55	0.999069
spots_chanel_4_final - spots_chanel_4_final Radial Mean Ratio SER-Spot - Mean per Well	lyso_area2	177	HC-91,GSD-86	1.98914	0.00401428	0.0482441	1.01206	0.631929
modified_ir_chanel_4_ct - modified_ir_chanel_4_ct Roundness - Mean per Well	lyso_area3	177	HC-91,GSD-86	3.58364	0.0101912	0.00043911	55.1448	0.972878
All Cells - chanel_4_intensity Mean - Mean per Well	lyso_intensity1	177	HC-91,GSD-86	-2.87045	-0.279476	0.00460461	7.07961	0.88772
All Cells - chanel_4 SER Hole 1 px - Mean per Well	lyso_text1	177	HC-91,GSD-86	-2.83386	-0.0787517	0.0051396	6.44435	0.880611
All Cells - chanel_4 SER Spot 1 px - Mean per Well	lyso_text2	177	HC-91,GSD-86	-0.81071	-0.0105356	0.418634	0.22105	0.208313
All Cells - chanel_1 Symmetry 05 - Mean per Well	nuc_area1	177	HC-91,GSD-86	-5.31117	-0.12293	3.27643e-07	39292.4	0.999867
All Cells - chanel_1 Radial Relative Deviation - Mean per Well	nuc_area2	177	HC-91,GSD-86	-3.79108	-0.0178633	0.000206236	108.142	0.983477
All Cells - chanel_1 Area [µm] - Mean per Well	nuc_area3	177	HC-91,GSD-86	-2.2572	-0.0329462	0.0252316	1.91551	0.851523
All Cells - chanel_1 Width [µm] - Mean per Well	nuc_area4	177	HC-91,GSD-86	1.18557	0.00809803	0.237398	0.353381	0.976524
All Cells - chanel_1_intensity Mean - Mean per Well	nuc_intensity	177	HC-91,GSD-86	0.253239	0.0256915	0.800381	0.167812	0.110778
All Cells - chanel_1 SER Spot 1 px - Mean per Well	nuc_text1	177	HC-91,GSD-86	0.187912	0.0036459	0.851163	0.165578	0.105939
total_ir_chanel_3_normalized	tmre_area1	177	HC-91,GSD-86	-4.16197	-0.339741	4.94101e-05	391.407	0.993807
All Cells - chanel_3 Profile 5/5 - Mean per Well	tmre_area2	177	HC-91,GSD-86	-2.76862	-0.133022	0.00623595	5.46505	0.86716
spots_chanel_3_final - spots_chanel_3_final Radial Mean SER-Spot - Mean per Well	tmre_area3	177	HC-91,GSD-86	1.0501	0.0168497	0.295122	0.271761	0.278211
spots_chanel_3_final - Region Intensity - Mean per Well	tmre_intensity1	177	HC-91,GSD-86	-2.74366	-0.176442	0.00670882	5.13589	0.861747
All Cells - chanel_3 SER Hole 1 px - Mean per Well	tmre_text1	177	HC-91,GSD-86	-3.37109	-0.142482	0.000921381	28.6464	0.956659
All Cells - chanel_3 SER Valley 1 px - Mean per Well	tmre_text2	177	HC-91,GSD-86	-2.55788	-0.122855	0.0113791	3.28907	0.816782

### Sheet: 48
feat_full_name	feat_short_name	total_num_wells	group_wells	statistic	dm	p.value	BF	power
All Cells - chanel_2 Symmetry 03 - Mean per Well	calc_area1	149	HC-77,GSD-72	2.95294	0.0774182	0.00366573	9.00096	0.940816
All Cells - chanel_2 Roundness - Mean per Well	calc_area2	149	HC-77,GSD-72	-1.52379	-0.0286796	0.12971	0.510217	0.504392
All Cells - chanel_2 Symmetry 04 - Mean per Well	calc_area3	149	HC-77,GSD-72	-4.33734	-0.0833327	2.66499e-05	698.776	0.998911
All Cells - chanel_2 Length [µm] - Mean per Well	calc_area4	149	HC-77,GSD-72	-2.4822	-0.0267154	0.0141827	3.27865	0.916332
All Cells - chanel_2_intensity Mean - Mean per Well	calc_intensity	149	HC-77,GSD-72	-1.87275	-0.212085	0.0630884	0.873928	0.651378
All Cells - chanel_2 SER Spot 1 px - Mean per Well	calc_text1	149	HC-77,GSD-72	3.77948	0.10972	0.000227827	101.853	0.993037
All Cells - chanel_4 Threshold Compactness 30% - Mean per Well	lyso_area1	149	HC-77,GSD-72	7.61316	0.210637	2.98416e-12	2230000000	1
spots_chanel_4_final - spots_chanel_4_final Radial Mean Ratio SER-Spot - Mean per Well	lyso_area2	149	HC-77,GSD-72	1.72031	0.00296596	0.08748	0.681751	0.58853
modified_ir_chanel_4_ct - modified_ir_chanel_4_ct Roundness - Mean per Well	lyso_area3	149	HC-77,GSD-72	4.20802	0.015109	4.46361e-05	438.491	0.998275
All Cells - chanel_4_intensity Mean - Mean per Well	lyso_intensity1	149	HC-77,GSD-72	-3.3356	-0.345849	0.0010777	25.9091	0.975988
All Cells - chanel_4 SER Hole 1 px - Mean per Well	lyso_text1	149	HC-77,GSD-72	-3.70977	-0.0983969	0.000293502	81.3449	0.991424
All Cells - chanel_4 SER Spot 1 px - Mean per Well	lyso_text2	149	HC-77,GSD-72	0.513455	0.00769819	0.608404	0.199042	0.15227
All Cells - chanel_1 Symmetry 05 - Mean per Well	nuc_area1	149	HC-77,GSD-72	-6.66612	-0.170369	4.94771e-10	17332816	1
All Cells - chanel_1 Radial Relative Deviation - Mean per Well	nuc_area2	149	HC-77,GSD-72	-2.81854	-0.0146233	0.00548924	6.38471	0.921571
All Cells - chanel_1 Area [µm] - Mean per Well	nuc_area3	149	HC-77,GSD-72	-4.04001	-0.0738223	8.58248e-05	353.679	0.862336
All Cells - chanel_1 Width [µm] - Mean per Well	nuc_area4	149	HC-77,GSD-72	-0.33824	-0.00304135	0.735665	0.157011	0.792479
All Cells - chanel_1_intensity Mean - Mean per Well	nuc_intensity	149	HC-77,GSD-72	1.37906	0.201659	0.169971	0.421321	0.442262
All Cells - chanel_1 SER Spot 1 px - Mean per Well	nuc_text1	149	HC-77,GSD-72	0.437849	0.0119477	0.662138	0.192572	0.138111
total_ir_chanel_3_normalized	tmre_area1	149	HC-77,GSD-72	-2.56933	-0.256364	0.011185	3.51296	0.873923
All Cells - chanel_3 Profile 5/5 - Mean per Well	tmre_area2	149	HC-77,GSD-72	-3.73392	-0.19223	0.000268948	87.8981	0.992017
spots_chanel_3_final - spots_chanel_3_final Radial Mean SER-Spot - Mean per Well	tmre_area3	149	HC-77,GSD-72	0.650015	0.0118842	0.516697	0.214108	0.183231
spots_chanel_3_final - Region Intensity - Mean per Well	tmre_intensity1	149	HC-77,GSD-72	-0.754242	-0.0679299	0.45191	0.228984	0.211321
All Cells - chanel_3 SER Hole 1 px - Mean per Well	tmre_text1	149	HC-77,GSD-72	-1.68964	-0.0857629	0.0932174	0.650127	0.575552
All Cells - chanel_3 SER Valley 1 px - Mean per Well	tmre_text2	149	HC-77,GSD-72	-0.80067	-0.0501143	0.424615	0.236693	0.22501

### Sheet: 72
feat_full_name	feat_short_name	total_num_wells	group_wells	statistic	dm	p.value	BF	power
All Cells - chanel_2 Symmetry 03 - Mean per Well	calc_area1	158	HC-83,GSD-75	3.96474	0.127131	0.000111624	191.432	0.989096
All Cells - chanel_2 Roundness - Mean per Well	calc_area2	158	HC-83,GSD-75	-4.80056	-0.0836588	3.67715e-06	4231.24	0.999108
All Cells - chanel_2 Symmetry 04 - Mean per Well	calc_area3	158	HC-83,GSD-75	-2.8071	-0.0644984	0.0056373	6.19129	0.873637
All Cells - chanel_2 Length [µm] - Mean per Well	calc_area4	158	HC-83,GSD-75	-1.65924	-0.0203974	0.099076	0.634459	0.786429
All Cells - chanel_2_intensity Mean - Mean per Well	calc_intensity	158	HC-83,GSD-75	-5.7545	-0.375068	4.46841e-08	251268	0.999977
All Cells - chanel_2 SER Spot 1 px - Mean per Well	calc_text1	158	HC-83,GSD-75	7.36688	0.149299	9.5095e-12	737000000	1
All Cells - chanel_4 Threshold Compactness 30% - Mean per Well	lyso_area1	158	HC-83,GSD-75	9.21341	0.21177	2.03483e-16	22325800000000	1
spots_chanel_4_final - spots_chanel_4_final Radial Mean Ratio SER-Spot - Mean per Well	lyso_area2	158	HC-83,GSD-75	7.1766	0.0106984	2.72288e-11	271000000	1
modified_ir_chanel_4_ct - modified_ir_chanel_4_ct Roundness - Mean per Well	lyso_area3	158	HC-83,GSD-75	5.82299	0.0147822	3.1948e-08	343788	0.999983
All Cells - chanel_4_intensity Mean - Mean per Well	lyso_intensity1	158	HC-83,GSD-75	-4.25666	-0.490884	3.56958e-05	534.005	0.995112
All Cells - chanel_4 SER Hole 1 px - Mean per Well	lyso_text1	158	HC-83,GSD-75	-6.93016	-0.125836	1.04312e-10	75639242	1
All Cells - chanel_4 SER Spot 1 px - Mean per Well	lyso_text2	158	HC-83,GSD-75	-2.5932	-0.0256266	0.0104133	3.69573	0.82415
All Cells - chanel_1 Symmetry 05 - Mean per Well	nuc_area1	158	HC-83,GSD-75	-4.0751	-0.103122	7.30344e-05	280.092	0.991877
All Cells - chanel_1 Radial Relative Deviation - Mean per Well	nuc_area2	158	HC-83,GSD-75	-3.51083	-0.0171728	0.000584263	44.008	0.967321
All Cells - chanel_1 Area [µm] - Mean per Well	nuc_area3	158	HC-83,GSD-75	-4.10739	-0.0632234	6.44082e-05	260.674	0.928662
All Cells - chanel_1 Width [µm] - Mean per Well	nuc_area4	158	HC-83,GSD-75	-1.05538	-0.00935926	0.292883	0.457341	0.734511
All Cells - chanel_1_intensity Mean - Mean per Well	nuc_intensity	158	HC-83,GSD-75	-0.589862	-0.0559173	0.556137	0.204339	0.157675
All Cells - chanel_1 SER Spot 1 px - Mean per Well	nuc_text1	158	HC-83,GSD-75	1.94797	0.0390731	0.0532141	0.986663	0.61437
total_ir_chanel_3_normalized	tmre_area1	158	HC-83,GSD-75	-4.0101	-0.389211	9.38601e-05	223.602	0.990326
All Cells - chanel_3 Profile 5/5 - Mean per Well	tmre_area2	158	HC-83,GSD-75	-5.57079	-0.257769	1.08596e-07	109776	0.99995
spots_chanel_3_final - spots_chanel_3_final Radial Mean SER-Spot - Mean per Well	tmre_area3	158	HC-83,GSD-75	1.32613	0.0261751	0.186736	0.390312	0.373188
spots_chanel_3_final - Region Intensity - Mean per Well	tmre_intensity1	158	HC-83,GSD-75	-2.47879	-0.183296	0.014247	2.84905	0.793227
All Cells - chanel_3 SER Hole 1 px - Mean per Well	tmre_text1	158	HC-83,GSD-75	-3.18938	-0.13018	0.00172357	17.1029	0.936181
All Cells - chanel_3 SER Valley 1 px - Mean per Well	tmre_text2	158	HC-83,GSD-75	-1.00265	-0.0522473	0.317581	0.276393	0.262368
