## Supplementary Table 2 for "Disease-associated programming of cell memory in glycogen storage disorder type 1a"

### Sheet: cor_data
CELL ID	Cell Type	COMPOUND	Lyso intensity	Lyso Area	Mito intensity	Nuc area	Sirt-1	FLUX	PGC1A	TFEB	p62	COX
75858	GSD1A	NONE	70.2693	0.685179	189.087	211.18	0.208687	1.68093	0.518292	0.157077	1.27129	1.37644
6894	GSD1A	NONE	67.5907	0.641599	215.887	213.307	0.177444	1.05584	0.578966	0.357722	1.66904	1.36098
361	GSD1A	NONE	79.3783	0.608207	172.678	211.116	0.18169	0.937716	0.461481	0.178113	1.63407	1.39715
38	HC	NONE	113.022	0.543588	238.404	209.211	0.212083	2.40286	0.929156	0.405685	0.987729	1.92781
9503	HC	NONE	161.61	0.502693	221.273	215.059	0.443918	1.95727	0.728441	0.470095	0.99413	1.90868
17507	HC	NONE	146.752	0.553239	262.8	214.702	0.293438	1.84291	0.680511	0.436099	0.920648	2.12527

### Sheet: k_means_data
Sample	AMPK_ratio	Sirt-1	NAD/NADH ratio	autophagy flux	p62	PGC1A	NRF1	COX	TFAM	SH-maximal	SH-BASAL	SH-ATP	TFEB
75858NONE	0.565593	0.208687	1	1.68093	1.27129	0.518292	0.432739	1.37644	0.886289	173.81	58.51	42.03	0.157077
6894NONE	0.768103	0.177444	1.09765	1.05584	1.66904	0.578966	0.549247	1.36098	0.901302	172.26	69.26	57.21	0.142232
361NONE	0.530366	0.18169	0.632701	0.937716	1.63407	0.461481	0.47522	1.39715	0.877092	231.71	69.5	52.685	0.178113
75858COMPA	0.822165	0.327629	1.19945	2.55937	1.02628	0.572033	0.513086	1.32455	1.32577	219.18	76.62	55.78	0.16128
6894COMPA	1.18883	0.332395	1.53333	1.45647	0.967278	0.725604	0.6023	1.47547	1.07284	198.225	78.52	67.44	0.198806
361COMPA	0.891437	0.333679	1.52288	1.63699	0.807463	0.44965	0.603085	1.63851	1.22091	284.085	86	65.765	0.182438
38	0.858208	0.212083	1.96569	2.40286	0.987729	0.929156	0.850701	1.92781	1.25252	260.18	76.21	60.375	0.405685
9503	1.39868	0.443918	1.28988	1.95727	0.99413	0.728441	0.804933	1.90868	1.35487	235.625	77.27	70.195	0.470095
17507	0.743109	0.293438	1.33856	1.84291	0.920648	0.680511	0.795887	2.12527	1.27476	217.715	84.165	64.16	0.306566

### Sheet: network_data
node_dat				edge_dat
Feature	Value			From	To	Strength
Sirt-1	5672.31			Sirt-1	TFEB	10
TFEB	8004.83			Sirt-1	PGC1a	10
PGC1a	7160.65			NAD/NADH ratio	Sirt-1	10
autophagy flux	4785.67			TFEB	autophagy flux	6
COX	8411.26			PGC1a	COX	8
Glycogen	9531.95			autophagy flux	Glycogen	8
ATP	7509.14			Glycogen	ATP	8
NAD/NADH ratio	5935.54			COX	ATP	6
Feature	Value
Sirt-1	9926.73
TFEB	9096.37
PGC1a	8026.82
autophagy flux	7362.27
COX	9029.61
Glycogen	7458.11
ATP	9340.9
NAD/NADH ratio	9251.44
