## Supplementary Table 4 for "Disease-associated programming of cell memory in glycogen storage disorder type 1a"

### Sheet: integ dat
rna-sig genes	metabolism related genes - data base	overlaping genes
MASP1	Aass	Aass
HOXC11	Abhd4	Abhd4
RPLP0P6	Acot11	Acot11
LTBP2	Acp5	Acp5
CD38	Acp7	Acp7
ITPRIPL2	Acsbg1	Acsbg1
LAYN	Acsl5	Acsl5
EIF4A1P4	Acss3	Acss3
TNFSF10	Ada	Ada
PITX1	Adcy10	Adcy10
MATN2	Adcy4	Adcy4
DISP2	Agmat	Agmat
COL8A2	Aldh1a1	Aldh1a1
PSME2	Aldh1l1	Aldh1l1
C15orf48	Aldh1l2	Aldh1l2
SLC1A4	Asns	Asns
ANKRD11	Atad3c	Atad3c
SNCA	Atp2b1	Atp2b1
LINC02453	B3galt1	B3galt1
GBP5	Bcat1	Bcat1
NWD1	Bckdhb	Bckdhb
MIR3976HG	Casp1	Casp1
PTPRM	Cbs	Cbs
SYNJ2	Cd38	Cd38
SLC31A1	Ces3	Ces3
LINC02532	Chst6	Chst6
ZFP90	Chst8	Chst8
ELAVL2	Cyb5r2	Cyb5r2
SLCO5A1	Eno4	Eno4
PSMD2P1	Enpp5	Enpp5
AKAP6	Entpd5	Entpd5
ZNF804A	Ephx4	Ephx4
PGM5	Fahd1	Fahd1
ZBTB38	Gatm	Gatm
LINC00670	Gpam	Gpam
PTPRO	Gstm4	Gstm4
C8orf34	Gstm5	Gstm5
SLC14A1	Hnmt	Hnmt
HMSD	Hsd11b1	Hsd11b1
COLCA1	Ldhc	Ldhc
R3HDM2	Lpcat2	Lpcat2
TRPM3	Mthfd2	Mthfd2
OR1F1	Nos1	Nos1
LINC01485	Nt5dc2	Nt5dc2
TRPM6	Nt5e	Nt5e
ADAMTS9-AS1	Olah	Olah
CSGALNACT2	P4ha3	P4ha3
MEFV	Pde2a	Pde2a
EXD1	Pde3b	Pde3b
PGBD5	Pigz	Pigz
	Polr3d	Polr3d
	Psat1	Psat1
	Psph	Psph
	Pycr1	Pycr1
	Qprt	Qprt
	Rsad2	Rsad2
	Shmt2	Shmt2
	Steap4	Steap4
	Tat	Tat
	Tbxas1	Tbxas1
	Them5	Them5
	Tph2	Tph2
	Txndc16	Txndc16
	Upb1	Upb1
	Wars2	Wars2
HOXD13	Aadac
EPDR1	Aadat
HOXD11	Aars2
HOXC10	Aasdh
ALDH1A1	Abat
HOXD10	Abhd1
NXPH4	Abhd10
LEP	Abhd11
TRPC6	Abhd12
GPR37	Abhd12b
ATPSCKMT	Abhd13
KCND3	Abhd14a
HERC5	Abhd14b
ANKEF1	Abhd15
HOXB-AS3	Abhd16a
KIF5C	Abhd16b
SFRP4	Abhd17a
LINC00649	Abhd17b
NFE2L3	Abhd17c
ISG20	Abhd2
HNRNPKP4	Abhd3
DDO	Abhd5
RPL31P4	Abhd6
CHI3L1	Abhd8
LINC03021	Acaa1a
IBSP	Acaa1b
FYB1	Acaa2
FGF10	Acaca
CSF1	Acacb
EFHD1	Acad10
PTN	Acad11
KIF6	Acad12
ADGRE1	Acad8
BST2	Acad9
MYH2	Acadl
SLFN5	Acadm
HOXC-AS3	Acads
RAPGEF5	Acadsb
RXFP1	Acadvl
POSTN	Acat1
HCLS1	Acat2
PLAAT4	Acat3
ACAN	Acer1
MCF2L	Acer2
RPS9P4	Acer3
HLA-F	Ache
RPS3P3	Acly
NHIP	Acmsd
GJA5	Aco1
CD82	Aco2
FAM241A	Acot1
IDO1	Acot10
RPS18P12	Acot12
OLFML1	Acot13
IL12RB1	Acot2
TMEM144	Acot3
ALDH1L2	Acot4
LOC149844	Acot5
HOXB8	Acot6
CCBE1	Acot7
BLTP3A	Acot8
EXPH5	Acot9
EREG	Acox1
HOXD12	Acox2
LOC284685	Acox3
BATF2	Acp1
RPL24P4	Acp2
PRRG4	Acp6
LAMA1	Acpp
ITK	Acsbg2
SH3RF2	Acsf2
LINC01305	Acsf3
PGR	Acsl1
CCDC194	Acsl2
ANKRD6	Acsl3
TLR1	Acsl4
ADAMDEC1	Acsl6
COL5A3	Acsm1
SNAP25	Acsm2
HAPLN3	Acsm3
SDCCAG8	Acsm4
PCSK5	Acsm5
DGKZP1	Acss1
FCHO1	Acss2
KCNJ5-AS1	Acyp1
HOXB7	Acyp2
MYT1L	Adcy1
SEMA4D	Adcy2
PPP4R4	Adcy3
MIR646HG	Adcy5
LOC729296	Adcy6
PLEKHH2	Adcy7
SFRP2	Adcy8
ST8SIA2	Adcy9
OASL	Adh1
ACP5	Adh1a
RYR2	Adh1b
DOCK8	Adh1c
TNFSF13B	Adh3
TRHDE	Adh4
TNFRSF10A	Adh5
TEX41	Adh6
FAM124A	Adh7
RPS6P10	Adhfe1
HOXC-AS2	Adk
ARHGEF37	Adsl
PCDHGA5	Adss
NALCN	Adssl1
PSPH	Afg3l1
TNFRSF10C	Afg3l2
ADAMTS18	Afmid
SYNDIG1	Agk
CLDN23	Agpat1
RPL8P3	Agpat2
CLIC3	Agpat3
VAV3	Agpat4
SIM2	Agpat5
RPL27AP6	Agpat6
CCL5	Agpat9
RPL7AP30	Agxt
LGALS9	Agxt2
TRAF1	Ahcy
LOC101929130	Ahcyl1
RPL7AP66	Ahcyl2
FBLL1	Aicda
ACTC1	Aifm1
FBXW10	Aifm2
RPL23P8	Aifm3
SP9	Ak1
PROM1	Ak2
CTSL	Ak3
CBS	Ak4
LOC102724560	Ak5
CXCL10	Ak6
RPL10AP6	Ak7
GASK1B-AS1	Ak8
LINC00520	Ak9
SH3PXD2A	Akd1
ID4	Akd2
FLG	Akp1
SEMA3D	Akp3
MYO1D	Akp4
RPS8P8	Akr1a1
SMYD3	Akr1b1
GCA	Akr1b10
SLC25A23	Akr1b3
STEAP1B	Akr1b7
LOC401312	Akr1b8
GALNT6	Akr1c1
IFI27	Akr1c2
NPAS2	Akr1c3
RPL13P12	Akr1d1
KC6	Akr1e2
COL6A6	Akr7a5
CECR2	Alad
OR5AS1	Alas1
HOTAIR	Alas2
GRIP2	Aldh18a1
LINC01123	Aldh1a2
HOXB5	Aldh1a3
MYH10	Aldh1a7
PCDH9	Aldh1b1
LRBA	Aldh2
SAMD5	Aldh3a1
FAM133FP	Aldh3a2
MYO18B	Aldh3b1
ST18	Aldh3b2
TRH	Aldh4a1
PLCH1	Aldh5a1
FAM167A	Aldh6a1
LINC02901	Aldh7a1
OR4K2	Aldh9a1
ASB1	Aldoa
QPRT	Aldoart1
ATF6B	Aldoart2
PSG4	Aldob
RPS7P11	Aldoc
HLX	Allc
CD47	Alox15
BIRC3	Alox15b
LYN	Alox5
NR5A2	Alpi
IL15	Alpl
TPH2	Alpp
SCN1A	Alppl2
ZNF676	Amacr
HOXC6	Amdhd1
LINC01036	Amdhd2
ANKFN1	Ampd1
XPOTP1	Ampd2
RPL3P7	Ampd3
RSAD2	Amt
ATP2B1	Amy1
DPP6	Amy1a
FAM83F	Amy1b
GSTM5	Amy1c
CD9	Amy2-3
DNAH6	Amy2a
MSR1	Amy2a1
ARVCF	Amy2a2
BTC	Amy2a3
APOL2	Amy2a4
CHST6	Amy2a5
PLCB4	Amy2b
SEMA4B	Aoc1
ACTG2	Aoc2
HLA-G	Aoc2-ps1
FOXG1	Aoc3
DPY19L3	Aox1
PLA1A	Aox2
SDR42E1	Aox3
NPM1P39	Aox4
POU2F3	Apoa1bp
RASSF9	Apobec1
GALNTL6	Apobec2
CELF2	Apobec3
EMB	Apobec4
COL4A3	Aprt
NFKBIE	Arg1
EDARADD	Arg2
PCDHGB7	Arsa
NLRP3	Arsb
ACSS3	Arsd
MCOLN2	Arse
TRIB3	Arsf
SLC22A3	Arsg
SHISA9	Arsh
CHRNA1	Arsi
CTSS	Arsj
IKZF3	Arsk
AFF3	As3mt
ZNF621	Asah1
RPL17P39	Asah2
FAM83A	Asah2c
WNT16	Asl
ACTN2	Asmt
RPL7AP50	Aspg
LINC02552	Asrgl1
GRIA1	Ass1
RPS3P4	Atad1
PHACTR1	Atad2
TLR3	Atad3a
NT5DC2	Atad3b
ZNF556	Atic
CDK18	Atp10a
CADM2	Atp1a1
IL7R	Atp1a2
APOL1	Atp1a3
P2RY6	Atp1a4
NKD2	Atp1b1
CDC42BPA	Atp1b2
RPL14P1	Atp1b3
RPL4P4	Atp1b4
RPL7P1	Atp2b2
PNMA8B	Atp2b3
PARP8	Atp2b4
GARNL3	Atp4b
IARS1	Atp5a1
LRRC49	Atp5b
LOC105375421	Atp5c1
LINC00923	Atp5d
LINC02057	Atp5e
CASP1	Atp5f1
UNC5B	Atp5g1
MANCR	Atp5g2
PPM1K	Atp5g3
SMG9	Atp5h
MCOLN3	Atp5i
RASGEF1B	Atp5j
PTPRN	Atp5j2
ULBP1	Atp5l
PRRT1	Atp5o
LOC100507547	Atp6v0a1
GPAM	Atp6v0a2
TLE1	Atp6v0a4
BAG2	Atp6v0b
HSD11B1	Atp6v0c
NXPH3	Atp6v0d1
LINC01224	Atp6v0d2
LRRC34	Atp6v0e1
USP34	Atp6v1a
DANCR	Atp6v1b1
TSKS	Atp6v1b2
FAM153B	Atp6v1c1
RPL10AP9	Atp6v1c2
NOS1	Atp6v1d
RETREG1	Atp6v1e1
NAP1L4P3	Atp6v1e2
SLC27A6	Atp6v1f
GNAZ	Atp6v1g1
PKD1L3	Atp6v1g2
SORCS2	Atp6v1g3
SULF2	Atp6v1h
HOXC4	Atp8a1
RPL5P1	Auh
SLC7A5	Awat1
PKD1	Awat2
PTPN13	B3galt2
SEPTIN14	B3galt4
CXCL11	B3galt5
RPL7AP62	B3galt6
ZNF521	B4galt1
LINC01411	B4galt2
COL12A1	B4galt3
PTPN7	B4galt4
CSRNP3	B4galt5
HOXC13-AS	B4galt6
DCDC1	B4galt7
LIN7A	Baat
TCF21	Bbox1
HNF1B	Bbox2
SRRM4	Bcat2
IGFL2	Bckdha
VASH1	Bckdk
PROSER2	Bcmo1
USP18	Bdh1
ADGRV1	Bdh2
TMOD1	Bhmt
CACNA1E	Bhmt2
P2RY1	Blvra
EEF1A1P19	Blvrb
RMND5A	Bp3
OR10H5	Bpgm
P2RX7	Bphl
LOC124900778	Bpnt1
UBAC2	Bst1
ZNF366	C12orf5
ACSL5	Cad
SSUH2	Cant1
PSME1	Car5a
LRFN5	Car5b
CHRM2	Carns1
ADM2	Cars2
PCAT19	Casp12
ASB18	Casp2
RPL26P19	Casp3
AJAP1	Casp4
SOBP	Casp6
CCZ1	Casp7
NCKAP1L	Casp8
DNAH12	Casp9
ANKS1B	Cat
FAM167B	Cbr1
LOC644456	Cbr2
BISPR	Cbr3
ENTREP1	Cbr4
LINC01012	Ccbl1
ENO4	Ccbl2
KCNE4	Cda
HORMAD1	Cdipt
NANOG	Cdo1
POU6F2	Cds1
CFD	Cds2
HLA-C	Cel
STEAP4	Cept1
TIAM1	Cers1
CYGB	Cers2
RPS7P1	Cers3
VDR	Cers4
MTARC1	Cers5
CT62	Cers6
DYNC1I2P1	Ces1a
DAW1	Ces1b
SIX3	Ces1c
TXNDC16	Ces1d
RPS17P16	Ces1e
RPL7AP70	Ces1f
GOLGA8O	Ces1g
ALX4	Ces1h
LDHC	Ces2
RPL10AP2	Ces2a
TFAP2A-AS2	Ces2b
MARVELD3	Ces2c
TMCC3	Ces2e
ADRA2C	Ces2f
ERC2	Ces2g
WFDC1	Ces2h
RPS7P10	Ces2i
OPLAH	Ces2j
ENTPD5	Ces3a
WNT7B	Ces3b
LINC01234	Ces5a
TP63	Cesl1
JMY	Chat
NRXN1	Chdh
LINC01091	Chka
GATA3	Chkb
DEPP1	Chpt1
MPDZ	Chst1
EFNB3	Chst10
MFGE8	Chst11
GSTM4	Chst12
ROR2	Chst13
TLE2	Chst14
KCNN2	Chst15
COL19A1	Chst2
RPS10P13	Chst3
SLC7A9	Chst4
KCNK3	Chst5
CCDC158	Chst7
FAM43A	Chst9
HERPUD2-AS1	Ckb
LINC01599	Ckm
LINC01588	Ckmt1
MXD1	Ckmt1a
MAP3K9-DT	Ckmt1b
ITGB2	Ckmt2
FAM153A	Clybl
CD74	Cmas
STARD4-AS1	Cmpk1
H2AC25	Cmpk2
LOC101929653	Coasy
LINC01836	Colgalt1
PROB1	Colgalt2
CLEC2A	Comt
LINC01121	Comtd1
PCAT1	Coq2
LOC105375751	Coq3
LINC02359	Coq4
GABRB2	Coq5
CDC20B	Coq6
LINC00954	Coq7
LINC01819	Coq8a
ZAN	Coq8b
DYNLT5	Coq9
CAMK2N2	Cox1
PEX6	Cox10
LINC01968	Cox11
DUSP10	Cox14
RHOH	Cox15
OR1I1	Cox16
SDK2	Cox17
TUBE1	Cox18
GJA3	Cox19
CACNA1D	Cox2
HPSE	Cox20
PIK3R6	Cox3
DOCK1	Cox4i1
NPSR1-AS1	Cox4i2
TENM3	Cox5a
SLC38A1	Cox5b
PCDHA4	Cox6a1
LOC101927237	Cox6a2
PCDHA6	Cox6b1
CYBRD1	Cox6b2
MAP3K19	Cox6c
RPL13AP5	Cox6c2
RPS19P1	Cox7a1
PKD1L1	Cox7a2
CLEC17A	Cox7a2l
BHLHE22	Cox7b
OTOGL	Cox7b2
LOC105371729	Cox7c
DRAIC	Cox8a
LINC00593	Cox8b
PCAT29	Cox8c
LOC157273	Cp
LOC101929128	Cpox
SERPINI1	Cps1
PARD6G	Cpt1a
MCAM	Cpt1b
CD40	Cpt1c
GALNT15	Cpt2
CD14	Crat
C12orf42	Crls1
ROBO4	Crot
CNTNAP5	Cryl1
LINC02574	Cs
CYP4F3	Csad
RPL7P23	Cth
RND3	Ctps1
TUBA8	Ctps2
HNRNPKP2	Ctu1
THEMIS2	Ctu2
HOXB6	Cyb5r1
KCNK1	Cyb5r3
ZBTB16	Cyb5r4
RPS6KA2	Cyp11a1
CCDC26	Cyp11b1
LINC00977	Cyp11b2
LINC00976	Cyp11b3
CABP4	Cyp17a1
C3	Cyp19a1
UNC45B	Cyp21
MARS1	Cyp21a1
ISG15	Cyp21a2
CDK15	Cyp24a1
FAM168B	Cyp27a1
UBE2QL1	Cyp27b1
LINC01962	Cyp2r1
LINC00551	Cyp7a1
TBC1D16	Cyp7b1
ALDH7A1P1	D2hgdh
CNTNAP3	Dak
ATP2A3	Dao
EGR2	Dars2
LINC00639	Dbh
LINC00667	Dbt
DNAJB6P1	Dck
LGI1	Dctd
SCN3B	Dcxr
P2RY2	Ddah1
AASS	Ddah2
KRT14	Ddc
MBNL2	Decr1
ACP7	Decr2
WARS2	Dgat1
GATM	Dgat2
LINC02263	Dgka
NMRK1	Dgkb
HOXD4	Dgkd
SCAT1	Dgke
PLCG2	Dgkg
ELAPOR2	Dgkh
ZNF664	Dgki
POU5F1B	Dgkk
MUC19	Dgkq
PAX6	Dgkz
LOC100422204	Dguok
RPS13P2	Dhcr7
EHD1	Dhfr
PRELP	Dhfrl1
ARHGDIB	Dhodh
AGMAT	Dhrs1
LINC01013	Dhrs2
TMEM156	Dhrs3
IL31RA	Dhrs4
HOXC8	Dhrs7b
RPL26P4	Dhtkd1
SLC5A5	Dlat
MRO	Dld
VAV1	Dlst
LINC01102	Dmgdh
HOXC-AS1	Dnase1
NREP	Dnase2
RASGRP2	Dnase2b
LARS1	Dnmt1
WWP1-AS1	Dnmt3a
PART1	Dnmt3b
NOD2	Dolk
TRG-AS1	Dpyd
A2ML1	Dpys
FAM133GP	Dtymk
PRELID3A	Dus2
NKX2-5	Dut
CES1	Ears2
LINC02328	Ech1
CD70	Echdc1
CFAP61	Echdc2
KCNG1	Echdc3
MTHFD2	Echs1
XPOT	Eci1
DACT3	Eci2
SLC28A3	Eci3
LOC729998	Ehhadh
CCDC141	Elac1
ASNS	Elac2
GJD2-DT	Endog
CYB5R2	Eno1
LINC00836	Eno2
IFI44	Eno3
LOC105371414	Enpp1
LINC01568	Enpp2
UPB1	Enpp3
SCN2A	Enpp4
SEMA3E	Enpp6
TLCD4	Enpp7
OR5A1	Entpd1
MKRN3	Entpd2
PDE2A	Entpd3
GTF2F2	Entpd4
SLC13A4	Entpd6
RPS3AP26	Entpd7
LINC00908	Entpd8
LINC00683	Ephx1
ENPP5	Ephx2
COL9A1	Ephx3
CNTN2	Eprs
MMD	Ept1
RIPK3	Eri1
SQOR	Eri2
NEFL	Eri3
SPOCK1	Etfa
RBM20	Etfdh
OAS2	Ethe1
BLNK	Etnk1
ADAM12	Etnk2
HSP90AB3P	Exog
IL5RA	Fah
NR2F2	Fahd2a
PAX5	Fan1
ABCB11	Fars2
DNAH1	Fasn
FBXO6	Fbp1
SEMA5B	Fbp2
WDFY4	Fbp3
TNFRSF10A-DT	Fdft1
RPL17P7	Fdps
LINC01638	Fdxr
PSAT1	Fech
GREB1	Fh
HMCN1	Fh1
RPSAP58	Fhit
WASF3	Fkbp10
TMEM71	Fkbp11
MRGPRF	Fkbp14
TMEM102	Fkbp15
CACNG2	Fkbp2
FLJ40194	Fkbp3
CATSPERD	Fkbp4
LINC01550	Fkbp5
PDE3B	Fkbp6
RAB31	Fkbp7
WIPF1	Fkbp8
COL5A1	Fkbp9
SLC47A1	Flad1
FNBP1	Fnta
TMEM183BP	Foxred1
SLC52A1	Foxred2
CDKL2	Fpgs
SIRLNT	Ftcd
PIGZ	Fth1
SLC5A11	Ftmt
PTPRT	Fut1
DSCAM	Fut10
AGBL2	Fut11
LRRN1	Fut2
HCK	Fut3
TCN2	Fut4
PARVA	Fut5
CDKN1B	Fut6
CFAP74	Fut7
AARD	Fut8
HMGN1P13	Fut9
SOCS7	Fxn
CRX	G6pc
DNAH9	G6pc2
TNFSF15	G6pc3
LOC285626	G6pd
LOC105377683	G6pd2
KLRD1	G6pdx
ALDH1L1	Gaa
PLEKHG1	Gad1
SHMT2	Gad2
ADA	Gadl1
LRRC4C	Gal3st1
LOC102724560	Gal3st2
BTG2	Gal3st3
B4GALNT3	Gal3st4
TMEM268	Galc
KSR2	Gale
GCNT1	Galk1
FAHD1	Galk2
ZNF620	Galt
TRIM72	Gamt
ESAM-AS1	Ganc
KLHL6	Gapdh
L3MBTL4	Gapdhs
OR7C1	Gars
HERC6	Gart
ZMAT4	Gatc
GARIN2	Gba
HAVCR2	Gba2
HNRNPA1L3	Gba3
SOX2-OT	Gbe1
FST	Gcdh
LRP1	Gch1
CERK	Gck
TNIK	Gclc
SAG	Gclm
HOXC9	Gcsh
KCNQ3	Gda
LINC02864	Gfpt1
BRDT	Gfpt2
PCAT2	Ggps1
TFAP2B	Gk
PSG11	Gk2
ZNF727	Gk3p
CLDN11	Gk5
DNAH8	Glb1
HOXC5	Glb1l2
LINC00942	Gldc
LMOD3	Glo1
ITGB7	Gls
ZBTB8B	Gls2
SCARA3	Glud1
LAMC3	Glud2
SH3TC2-DT	Glul
RGL3	Glyat
SIPA1L2	Glyctk
SYT5	Gmds
CLNK	Gmpr
LINC01132	Gmpr2
BPIFB1	Gmps
NEUROD2	Gne
B3GALT1	Gnmt
RPS18P5	Gnpda1
HDAC2-AS2	Gnpda2
TNFRSF19	Gnpnat1
SNX10	Got1
RGSL1	Got1l1
TPD52	Got2
LINC02941	Gpat2
LINC02188	Gpcpd1
MEF2A	Gpd1
RPS15AP1	Gpd1l
LOC100506207	Gpd2
SLC22A15	Gpi
BAIAP2L1	Gpi1
MAP2K6	Gpt
EXTL3-AS1	Gpt2
FOXC1	Gpx1
CAPN3	Gpx2
VWA3B	Gpx3
FAM153CP	Gpx4
EYA2	Gpx5
CLMN	Gpx6
SOX6	Gpx7
ADAMTS10	Gpx8
RPL35P5	Grhpr
MYO15A	Gsr
HCP5	Gss
SLC2A8	Gsta1
EPIC1	Gsta2
LOC101927692	Gsta3
CHRM3	Gsta4
CTRC	Gsta5
LINC01562	Gsta6
ARHGAP15	Gstk1
CDH10	Gstm1
SLC36A2	Gstm2
OAS1	Gstm3
PYCR1	Gstm6
IL19	Gstm7
DAND5	Gsto1
TMEM233	Gsto2
BCAT1	Gstp1
AGO2	Gstp2
VAT1L	Gstt1
SAMMSON	Gstt2
PAPPA2	Gstt2b
MS4A2	Gstt3
PPM1J	Gstt4
HOXB13	Gstya
USH2A	Gstz1
GRIA4	Guk1
BMP3	Guk2
DEPTOR	Gulo
ERMAP	Gusb
RPL18AP3	Gys1
PANTR1	Gys2
LINC00877	H2-Ke6
LOC440742	H6pd
PXK	Haao
LETR1	Hadh
IL18BP	Hadha
ACSBG1	Hadhb
LAPTM5	Hagh
SH3BGR	Hal
LINC00237	Hao1
SEMA3B	Hao2
ANKS4B	Hars2
IL23R	Hccs
HLA-B	Hdc
LINC01533	Hdhd2
TEC	Hdhd3
RHBDF2	Hemk1
RPL6P19	Hgd
LINC00907	Hibadh
IL12RB2	Hibch
GRB10	Hk1
LOC105369203	Hk2
LOC105373682	Hk3
LINC01551	Hkdc1
CHCHD10	Hmbs
EPC2	Hmgcl
LAIR1	Hmgcll1
EPHB6	Hmgcr
MPZL3	Hmgcs1
DYM	Hmgcs2
SELENOP	Hmox1
XXYLT1	Hmox2
COL21A1	Hmox2-ps1
CEBPG	Hoga1
IL24	Hpd
CHD3	Hpgds
BMPR1AP1	Hprt1
SESN2	Hsd11b2
EPRS1	Hsd17b1
DUOX2	Hsd17b10
ABCA1	Hsd17b11
CFAP299	Hsd17b12
HNF1A-AS1	Hsd17b13
CLEC7A	Hsd17b14
LAP3	Hsd17b2
LY6E	Hsd17b3
PLEKHG5	Hsd17b4
CSF3R	Hsd17b5
PCA3	Hsd17b6
IFIT2	Hsd17b7
TMEM176B	Hsd17b8
FAM149A	Hsd3b
MDGA2	Hsd3b1
ZBED9	Hsd3b2
HOXB3	Hsd3b3
ACSM2A	Hsd3b4
CDH26	Hsd3b5
TOGARAM2	Hsd3b6
PSG7	Hsd3b7
RAB19	Hsdl1
PSCA	Hsdl2
THSD7A	Htatip2
ESRRG	Hykk
HS3ST1	Iars
SLC22A23	Iars2
FUOM	Ide
AIPL1	Idh1
EPHX4	Idh2
DMTF1	Idh3a
SEC14L5	Idh3B
RET	Idh3g
ERICH2-DT	Idi1
CSNK2A3	Idi2
UBE4B	Idnk
LOC105370500	Il4i1
LOC101928868	Impa1
CASQ2	Impa2
ABCG8	Impad1
C12orf50	Impdh1
LINC01322	Impdh2
LPP	Isoc2a
MEIS1	Isyna1
ATP8A2	Ivd
SEL1L3	Jmjd4
HES1	Jmjd6
SSTR2	Jmjd7
SHC2	Jmjd8
LINC02805	Kars
ARHGAP26	Kat3
CLTCL1	Kdsr
NRG2	Khk
B3GNT5	Kmo
PKDREJ	Kynu
LOC100128906	L2hgdh
RPL10AP7	Lactb
WBP2NL	Lactb2
LINC02694	Lars
LOC105370775	Lars2
TF	Lclat1
MAFTRR	Ldha
CELF4	Ldhal6a
PLAC8	Ldhal6b
GLB1L3	Ldhb
ZNF853	Ldhd
FBXO15	Lhpp
FBLN7	Lias
MRC1	Lipa
COPG2	Lipc
EVA1C	Lipf
RPS26	Lipg
GDF10	Lipt1
NBPF14	Lipt2
LOC100133252	Lpcat1
SELL	Lpcat3
ANKRD37	Lpcat4
FCN1	Lpin1
PHLDB2	Lpin2
ADD3-AS1	Lpin3
MLKL	Lpl
SGPL1	Lrat
GABRG2	Lss
C8orf33	Lypla1
LINC01625	Lypla2
NAV1	Lyplal1
YARS1	Macrod1
JAK1	Macrod2
TAT	Maoa
LINC02649	Maob
SEC63	2024-03-01
LINC02055	2024-03-02
CHST8	Mars
TAX1BP3	Mars2
PRDM8	Mat1a
SIX1	Mat2a
TTC3	Mat2b
PWRN1	Mboat1
PWRN3	Mboat2
RTP4	Mcat
CES3	Mccc1
DENND3	Mccc2
SCG2	Mcee
LOC103344931	Mdh1
ELMOD1	Mdh2
SRCIN1	Mdp1
SH3RF3	Me1
GNAO1-DT	Me2
EOMES	Me3
MILIP	Mecr
SLC28A2	Metap1d
CLDN1	Mettl1
KNDC1	Mettl10
MAD1L1	Mettl13
SLC30A10	Mettl14
MEIS3	Mettl15
BCL2L14	Mettl16
HSP90B3P	Mettl17
DEF6	Mettl18
PROCR	Mettl2
OR2AT4	Mettl20
SLC1A5	Mettl3
MDGA1	Mettl4
MYLK3	Mettl5
NUP210L	Mettl6
ABI3BP	Mettl8
HLA-E	Mettl9
GAS5	Mgam
LINC01206	Mgll
CNR2	Mgme1
ACOT11	Mgmt
GARS1	Mgst1
MAP3K21	Mgst2
SGIP1	Mgst3
LINC00842	Miox
TNFRSF9	Mlycd
PKD1P2	Mmab
SHISA3	Mmachc
SLC35G3	Mocs1
PSME2P2	Mocs2
MARCHF9	Mocs3
GNG4	Mogat1
PLXNA4	Mogat2
TAFA3	Mogat3
JARID2	Mpi
EIF3L	Mpst
LINC02032	Mrm1
LINC00562	Mrm2
SLC35G5	Msra
CLDN7	Msrb1
SLC6A9	Msrb2
HYDIN	Msrb3
FLVCR2	mt-Co1
ATP13A4	mt-Co2
CH25H	mt-Co3
PURPL	Mthfd1
FAP	Mthfd1l
RABGAP1L-DT	Mthfd2l
AGO3	Mthfr
CLEC19A	Mthfs
CCDC81	mt-Nd1
TSEN15	mt-Nd2
GBP2	mt-Nd3
HOOK1	mt-Nd4
KCTD15	mt-Nd4l
STRBP	mt-Nd5
NAPRT	mt-Nd6
PTGES3L	Mto1
ATAD3C	Mtr
LINC02241	Mut
KRT34	Mutyh
GCNT3	Mvd
COL13A1	Mvk
SLC15A3	Nadk
OR4D9	Nadk2
PCDHGA11	Nadsyn1
ABCC11	Naglu
LINC02504	Nags
NEK1	Nanp
LINC02028	Nans
MOBP	Naprt1
TARS1	Nars2
C5orf64	Nat1
CCNI	Nat2
LINC01405	Nat3
NLRP12	Naxd
ITGAL	ND1
LINC02957	ND2
LINC01192	ND3
LRRC9	ND4
THSD4	ND4L
SYT17	ND5
LRRC32	ND6
KCNJ2	Ndor1
NKAIN3	Ndufa1
ADGRF1	Ndufa10
BRD3	Ndufa11
NTM	Ndufa12
CMSS1	Ndufa13
CYP27C1	Ndufa2
EPHA6	Ndufa3
LINC02388	Ndufa4
EIF5AL1	Ndufa5
LINC02436	Ndufa6
HNMT	Ndufa7
C10orf126	Ndufa8
PLK2	Ndufa9
CCDC28A-AS1	Ndufaf1
SV2C	Ndufaf2
IFIT1	Ndufaf3
BRD7P2	Ndufaf4
OAS3	Ndufaf5
ADCY4	Ndufaf6
SLAIN1	Ndufaf7
SLC24A4	Ndufaf8
NT5E	Ndufb1
CD84	Ndufb10
SAMSN1	Ndufb11
KLB	Ndufb2
ARLNC1	Ndufb3
CLIP1	Ndufb4
NEB	Ndufb5
LINC01287	Ndufb6
KLF13	Ndufb7
TMEM158	Ndufb8
EYA4	Ndufb9
LRRN4	Ndufc1
NBAS	Ndufc2
HEPHL1	Ndufs1
ACTN3	Ndufs2
BMP4	Ndufs3
RPL7P9	Ndufs4
JCAD	Ndufs5
FGFRL1	Ndufs6
FAM20A	Ndufs7
CD3G	Ndufs8
LINC00461	Ndufv1
LINC02614	Ndufv2
SLC6A2	Ndufv3
STAB2	Neu1
FBXO27	Neu2
IFIT3	Neu3
TDRD1	Neu4
OLAH	Nfs1
LINC01317	Nit1
LINC01320	Nit2
CD83	Nme1
CEACAM1	Nme2
CFAP52	Nme2p1
SPATA3	Nme3
GSAP	Nme4
ARHGEF26-AS1	Nme5
NPIPB11	Nme6
DNAH11	Nme7
SYBU	Nmnat1
ERBB3	Nmnat2
GPR27	Nmnat3
POLR3D	Nnt
CNGB1	Nos2
METTL14-DT	Nos3
TNS4	Npl
CRABP2	Nrd1
OPRD1	Nsun2
LOC105371366	Nsun3
LOC124903732	Nsun4
CORO2B	Nsun5
ATXN1	Nsun6
ZBED3	Nsun7
PWWP3A	Nt5c
OR7A17	Nt5c1a
RFPL3S	Nt5c1b
LINC01608	Nt5c2
RHOU	Nt5c3a
P4HA3	Nt5c3b
TUBAP2	Nt5dc1
DKK2	Nt5dc3
SIGLEC9	Nt5dc4
VAMP5	Nt5m
CSF2	Nthl1
RIGI	Ntpcr
SPATS2	Nudt1
SAMD9L	Nudt10
MIR133A1HG	Nudt11
NR4A2	Nudt12
PCDHA7	Nudt13
MYO5C	Nudt14
BCKDHB	Nudt15
DDR2	Nudt16
EVL	Nudt17
UNC13A	Nudt18
ABCA2	Nudt19
ANXA3	Nudt2
LINC02875	Nudt3
LOC107985953	Nudt4
CSMD3	Nudt5
PIK3AP1	Nudt6
OSBPL8	Nudt7
SUSD4	Nudt8
RBFOX1	Nudt9
C6orf120	Oat
RBBP4P2	Obscn
LOC101927314	Odc1
ESYT2	Ogdh
ABCG2	Ogdhl
PTPN21	Ogg1
PF4V1	Ostc
GXYLT2	Otc
PXDC1	Oxct1
SMIM14-DT	Oxct2
PRKCE	Oxct2a
TBXAS1	Oxct2b
LRP2BP	Oxnad1
CDH12	Oxsm
LOC102724428	P4ha1
LGI2	P4ha2
ARHGEF38	P4hb
ANKMY1	Pah
ABTB3	Paics
CDH7	Pank1
CASS4	Pank2
PCDH1	Pank3
LINC02135	Pank4
TIMM44	Papd4
SP110	Papd5
ETV7	Papd7
CXCL16	Papss1
PKNOX2	Papss2
GPR78	Park2
FOLH1	Park7
RPS6KL1	Pars2
PHF3	Pc
CIITA	Pcbd1
ARNT2	Pcbd2
OR8A1	Pcca
NFIB	Pccb
TESMIN	Pck1
INPP5D	Pck2
SPTA1	Pcx
SEMA5A	Pcyt1a
TMEM229B	Pcyt1b
LPCAT2	Pcyt2
POU5F2	Pde10a
ACVR1B	Pde11a
ALS2CL	Pde12
HLA-DMA	Pde1a
SNAP25-AS1	Pde1b
LOC107984784	Pde1c
TRIM69	Pde3a
LINC02064	Pde4a
FAM177B	Pde4b
EIF4BP3	Pde4c
PAQR9-AS1	Pde4d
LOC105375861	Pde5a
IL33	Pde6a
ABHD4	Pde6b
LINC02381	Pde6c
KCNT2	Pde6d
PSMB8	Pde7a
DNAH3	Pde7b
LURAP1	Pde8a
MARK3	Pde8b
CCNJL	Pde9a
PARP12	Pdha1
IFITM1	Pdha2
MAFG	Pdhb
CYB561	Pdhx
C2orf88	Pdk1
ITGB8	Pdk2
CSTA	Pdk3
RPS3AP21	Pdk4
TFAP2D	Pdp1
ROR1	Pdp2
ACAP2	Pdpr
LSAMP	Pdss1
SEMA6D	Pdss2
ELOVL7	Pdxp
PLCE1	Pemt
EDNRB	Peo1
TBC1D5	Pfas
DUSP2	Pfkfb1
GTSF1	Pfkfb2
STAR	Pfkfb3
QSOX1	Pfkfb4
COL3A1	Pfkl
RNF144B	Pfkm
RPL6P10	Pfkp
KLHL31	Pgam1
TBR1	Pgam2
MKRN2OS	Pgam4
LOC102546299	Pgam5
PEX1	Pgd
ADCY10	Pgk1
TRPM8	Pgk2
PPFIA3	Pgls
H2BC26	Pgm1
ITGA11	Pgm2
TRIM71	Pgm3
HNRNPKP1	Pgs1
LINC00326	Phgdh
MEGF8	Phka1
ASIC1	Phka2
GABRG3	Phkb
THEM5	Phkg1
BLTP2	Phkg2
KCNN3	Phyh
KCTD12	Pisd
DYNC1H1	Pklr
LINC00548	Pkm
LINC00598	Pla2g10
RYR1	Pla2g12a
ZFAND3	Pla2g12b
ELMO1	Pla2g15
CBR3-AS1	Pla2g16
TMEM59L	Pla2g1b
ANGPTL1	Pla2g2a
ZSWIM5	Pla2g2c
ROS1	Pla2g2d
UNC80	Pla2g2e
WDR64	Pla2g2f
LOC400499	Pla2g3
AQP1	Pla2g4a
TCEA3	Pla2g4b
LOC124901296	Pla2g4c
DNAAF10	Pla2g4d
	Pla2g4e
	Pla2g4f
	Pla2g5
	Pla2g6
	Pla2g7
	Plb1
	Pld1
	Pld2
	Pld3
	Pld4
	Pld5
	Pld6
	Plod1
	Plod2
	Plod3
	Pmm1
	Pmm2
	Pmvk
	Pnlip
	Pnliprp1
	Pnliprp2
	Pnliprp3
	Pnmt
	Pnp
	Pnpla1
	Pnpla2
	Pnpla3
	Pnpla4
	Pnpla5
	Pnpla6
	Pnpla7
	Pnpla8
	Pnpo
	Pnpt1
	Pola1
	Pola2
	Polb
	Pold1
	Pold2
	Pold3
	Pold4
	Pole
	Pole2
	Pole3
	Pole4
	Polg
	Polg2
	Polh
	Poli
	Polk
	Poll
	Polm
	Poln
	Polq
	Polr1a
	Polr1b
	Polr1c
	Polr1d
	Polr1e
	Polr2a
	Polr2b
	Polr2c
	Polr2d
	Polr2e
	Polr2f
	Polr2g
	Polr2h
	Polr2i
	Polr2j
	Polr2k
	Polr2l
	Polr2m
	Polr3a
	Polr3b
	Polr3c
	Polr3e
	Polr3f
	Polr3g
	Polr3h
	Polrmt
	Ppa1
	Ppa2
	Ppap2a
	Ppap2b
	Ppap2c
	Ppapdc1a
	Ppapdc1b
	Ppat
	Ppcdc
	Ppcs
	Ppif
	Ppox
	Prdx1
	Prdx2
	Prdx3
	Prdx4
	Prdx5
	Prdx6
	Prg1
	Prg2
	Prg3
	Prg4
	Prim1
	Prim2
	Prkaa1
	Prkaa2
	Prodh
	Prodh2
	Prps1
	Prps1l1
	Prps2
	Prtfdc1
	Prune
	Pstk
	Ptgds
	Ptges
	Ptges1
	Ptges2
	Ptges3
	Ptges3l1
	Ptgis
	Ptgs1
	Ptgs2
	Pts
	Pus1
	Pus10
	Pus3
	Pus7
	Pusl1
	Pycr2
	Pycrl
	Pygb
	Pygl
	Pygm
	Qars
	Qdpr
	Qrsl1
	Qtrt1
	Rars
	Rars2
	Rbks
	Rdh1
	Rdh10
	Rdh11
	Rdh12
	Rdh13
	Rdh14
	Rdh16
	Rdh19
	Rdh2
	Rdh5
	Rdh7
	Rdh8
	Rdh9
	Renbp
	Rev3l
	Rexo1
	Rexo2
	Rexo4
	Rfk
	Rnaseh1
	Rpa1
	Rpa2
	Rpe
	Rpe65
	Rpia
	Rrm1
	Rrm2
	Rrm2b
	Rsad1
	Rtn4ip1
	Sardh
	Sars2
	Sc5d
	Sccpdh
	Scd
	Scd1
	Scd2
	Scd3
	Scd4
	Scd5
	Scp2
	Sdha
	Sdhb
	Sdr16c5
	Sdr39u1
	Sds
	Sdsl
	Seli
	Sephs1
	Sephs2
	Sgms1
	Sgms2
	Shmt1
	Si
	Sirt1
	Sirt2
	Sirt3
	Sirt4
	Sirt5
	Sirt6
	Sirt7
	Smpd1
	Smpd2
	Smpd3
	Smpd4
	Smpd5
	Sms
	Soat1
	Soat2
	Sod1
	Sod2
	Sod3
	Sord
	Spr
	Sptlc1
	Sptlc2
	Sptlc3
	Sqle
	Sqrdl
	Srd5a1
	Srd5a2
	Srd5a3
	Srm
	Srr
	St6galnac1
	St6galnac2
	St6galnac3
	St6galnac4
	St6galnac5
	St6galnac6
	Steap1
	Steap2
	Steap3
	Sts
	Sucla2
	Suclg1
	Suclg2
	Sugct
	Sult1a1
	Sult1a2
	Sult1a3
	Sult1a4
	Sult1b1
	Sult1c1
	Sult1c2
	Sult1c3
	Sult1c4
	Sult1d1
	Sult1e1
	Sult2a1
	Sult2a2
	Sult2a3
	Sult2a4
	Sult2a5
	Sult2a6
	Sult2a7
	Sult2b1
	Suox
	Taldo1
	Tars
	Tars2
	Tdh
	Tdo2
	Tfb1m
	Tfb2m
	Tgds
	Th
	Them4
	Them6
	Them7
	Thg1l
	Tk1
	Tk2
	Tkt
	Tktl1
	Tktl2
	Tmlhe
	Tomt
	Tph1
	Tpi1
	Tpo
	Trit1
	Trmt1
	Trmt10c
	Trmt11
	Trmt12
	Trmt13
	Trmt2a
	Trmt2b
	Trmt5
	Trmt6
	Trmu
	Trnt1
	Trub1
	Trub2
	Tst
	Txndc11
	Txndc12
	Txndc15
	Txndc17
	Txndc2
	Txndc5
	Txndc8
	Txndc9
	Txnrd1
	Txnrd2
	Txnrd3
	Tymp
	Tyms
	Tyr
	Uap1
	Uck1
	Uck1l
	Uck2
	Uckl1
	Ugdh
	Ugp2
	Ugt1a1
	Ugt1a10
	Ugt1a2
	Ugt1a3
	Ugt1a4
	Ugt1a5
	Ugt1a6
	Ugt1a7c
	Ugt1a8
	Ugt1a9
	Ugt2a1
	Ugt2a2
	Ugt2a3
	Ugt2b
	Ugt2b1
	Ugt2b10
	Ugt2b11
	Ugt2b15
	Ugt2b17
	Ugt2b28
	Ugt2b37
	Ugt2b4
	Ugt2b5
	Ugt2b7
	Ugt3a1
	Ugt3a2
	Ugt8
	Umps
	Ung
	Uox
	Upp1
	Upp2
	Uqcrb
	Uqcrc1
	Uqcrc2
	Uqcrfs1
	Uqcrh
	Uqcrq
	Uroc1
	Urod
	Uros
	Vars
	Vars2
	Vps29
	Vps4a
	Vps4b
	Wrnip1
	Xdh
	Xylb
	Yars2
	Zadh2
	Znrd1
