## Supplementary Table 5 for "Disease-associated programming of cell memory in glycogen storage disorder type 1a"

### Sheet: t_test
	t.stat	p.value
XANTHINE	4.9495	0.0077637
URATE	-4.268	0.012971
Oleamide	3.4782	0.025393
Tamsulosin	3.2729	0.030705
GLUCONATE	-3.0014	0.039887
Erucamide	-2.9854	0.040522
Allopurinol	2.9663	0.041296
1-(4-methoxyphenyl)-4-phenyl-2(1H)-pyrimidinethione	-2.6457	0.057241
L-Allothreonine	-2.6006	0.060013
Taurochenodeoxycholic acid	2.5909	0.060627
QUINOLINATE	-2.535	0.064322
5,5-dimethyl-2-{[(2-phenylacetyl)amino]methyl}-1,3-thiazolane-4-carboxylic acid	2.512	0.065918
N,N-DIMETHYLARGININE	2.507	0.066268
GLYCOCHENODEOXYCHOLATE	2.5004	0.066738
N,5-Bis(3-(trifluoromethyl)phenyl)oxazol-2-amine	2.4996	0.066792
2,3-Dimethylquinoxaline	2.492	0.067343
GUANIDINOACETATE	-2.4453	0.070802
TREHALOSE	-2.4068	0.073811
CIS-4-HYDROXY-D-PROLINE	-2.3995	0.074393
RAFFINOSE	2.3853	0.075554
CITRATE	-2.3745	0.076445
GLUTAMATE	-2.3621	0.077488
KYNURENATE	2.3279	0.080433
cis-7-Hexadecenoic acid	2.3156	0.081532
D-ORNITHINE	2.2933	0.083554
2-(Methylsulfonyl)-3-(pyrazin-2-ylamino)acrylonitrile	2.2614	0.086549
BETA-GLYCEROPHOSPHATE	-2.2238	0.090227
GALACTARATE	-2.198	0.092855
3-Benzoyl-1-[4-(trifluoromethyl)phenyl]-1,4-dihydropyridazin-4-one	2.1962	0.093042
5-(1-azepanyl)-2,4(1H,3H)-pyrimidinedione	2.1585	0.097054
FOLATE	2.1507	0.097909
Nipecotic acid	2.1395	0.099139
N,N,N-TRIMETHYLLYSINE	2.1358	0.099554
