## Supplementary Table 6 for "Disease-associated programming of cell memory in glycogen storage disorder type 1a"

### Sheet: t_test
	t.stat	p.value
HYPOXANTHINE	4.9633	0.007688
CYTIDINE 2',3'-CYCLIC PHOSPHATE	-3.9327	0.017065
ARGININE	-3.7298	0.020301
Phenylacetylglycine	-3.5437	0.023933
Eicosapentaenoic acid	-3.4774	0.025412
GUANINE	3.4617	0.025777
L-Ergothioneine	3.1283	0.035244
Palmitoylcarnitine	-3.1032	0.03611
Nicotinamide adenine dinucleotide	3.0015	0.039884
3-[(methoxycarbonyl)amino]-2,2,3-trimethylbutanoic acid	2.8353	0.047093
GLYCOCHENODEOXYCHOLATE	-2.7771	0.049968
N-ACETYLGLUTAMATE	2.5302	0.064652
URIDINE DIPHOSPHATE-N-ACETYLGALACTOSAMINE	2.3962	0.07466
6,6-dimethyl-4-piperidino-5,6-dihydro-2H-thiine-2-thione	2.3786	0.076101
N-ACETYLMANNOSAMINE	2.3381	0.079546
L-CARNITINE	2.2514	0.087508
MALATE	2.1534	0.097609
Cyclic ADP-ribose	2.142	0.09887
