## Supplementary Table 11 for "Disease-associated programming of cell memory in glycogen storage disorder type 1a"

### Sheet: Sheet1
bootstrap_cor_genes
ABCC5
ABL1
ABTB1
ACAD8
ACOT1
ADA2
ADM
ADRA2C
AK3
AKT1
ALPK1
ANK2
ANKH
APOBEC3F
ARRDC2
ASB1
AUH
BACE1
BCAS3
BCAT1
BTD
C11orf87
C3
CARD10
CCDC115
CCDC167
CCNP
CD276
CDK15
CDYL
CDYL2
CEP85L
CERK
CHCHD1
CHD2
CHD4
CHST14
CLCN3
CLPB
COL6A2
COL7A1
CTDSP1
CYBRD1
DCP2
DCTN1
DEAF1
DHX40
DNAJC4
DPYSL4
DSCR9
DTX3
DVL3
EFHC1
EI24
EIF3F
EMILIN2
ERF
FBN1
FKBP15
FLJ32255
FNBP1L
GALNT5
GAS1
GSTM4
GTPBP1
HAPLN3
HDGF
HECTD1
HELZ2
HLX
HOXC10
HOXC4
HSPBAP1
IDE
IFIT5
IFT22
IFT80
IGFBP3
ING1
JOSD2
KIAA1586
LARP4B
LEPR
LINC02310
MACROH2A2
MAP3K6
ME2
METTL24
MKNK1
MPDZ
MRPS18A
MRPS31
MTO1
MYO6
NARS1
NEDD1
NPAS2
NPC1
NSD3
NXPH4
OASL
OSBPL10
PAFAH1B3
PAGR1
PCDHGA11
PCDHGB4
PCDHGB7
PCNA
PGAP1
PIF1
PITPNC1
PLCL1
POLI
PPIL4
PPM1J
PSMD6
RABGAP1L
RABGAP1L.DT
RACK1
RNF112
RNF41
RPL22L1
RPL37
RPL5
RPSA
RRAD
SASH1
SCD
SEC22A
SEC31B
SEMA3B
SERPINB8
SKA2
SLC17A9
SLC51A
SLC9B1
SLK
SLX4IP
SMIM26
SMIM43
SNRNP200
SNX14
SNX9
SOX13
SPSB1
SREK1
STX1B
SYNJ2
TBC1D12
TCTN1
THADA
TM9SF4
TRIM44
TRMT61B
UFSP2
VEZT
VIM
VPS26A
VPS4A
WEE1
WNT2
YES1
ZBTB38
ZDHHC5
ZGLP1
ZNF623
ZNF805
AUH
OXCT1
IGFBP4
IGFBP6
JADE1
KAT7
CDK19
HELZ2
IFIT5
RNF41
HAS2
HOXB4
NEDD1
CEP350
SOAT1
SCAP
ACOT1
ACOT7
ANO4
LDHD
HOXD13
HOXD10
IDE
NDUFA4L2
TOMM34
RAB23
RAB15
RABGAP1
NDUFA4
VPS26A
VPS4A
