## Supplementary Table 12 for "Disease-associated programming of cell memory in glycogen storage disorder type 1a"

### Sheet: Sheet1
Sample Name	Sentrix Barcode	Sentrix Position	Restoration	StainingGreen	StainingRed	ExtensionGreen	ExtensionRed	HybridizationHighMedium	HybridizationMediumLow	TargetRemoval1	TargetRemoval2	BisulfiteConversion1Green	BisulfiteConversion1BackgroundGreen	BisulfiteConversion1Red	BisulfiteConversion1BackgroundRed	BisulfiteConversion2	BisulfiteConversion2Background	Specificity1Green	Specificity1Red	Specificity2	Specificity2Background	NonPolymorphicGreen	NonPolymorphicRed
Sample_1	207219750040	R01C01	0.1	115.2	59.1	31.7	17.2	1.6	1.9	13.8	11.6	11.2	5.3	5.7	3.5	4.1	3.4	8.6	4.0	14.5	8.1	11.9	12.5
Sample_2	207219750040	R02C01	0.1	111.5	59.2	26.0	17.3	1.6	1.9	13.9	11.4	11.6	5.1	5.7	3.4	3.1	2.7	6.5	4.0	10.9	6.4	10.9	12.1
Sample_3	207219750040	R03C01	0.1	103.6	59.3	27.5	17.3	1.6	1.9	10.4	10.6	11.5	5.0	5.5	3.4	2.8	2.7	6.2	3.7	10.5	5.9	12.3	12.5
Sample_4	207219750040	R04C01	0.1	121.7	59.8	30.2	17.4	1.6	1.9	12.0	9.8	10.7	4.9	5.1	3.1	2.8	2.7	7.9	2.9	12.2	6.5	11.7	10.8
Sample_5	207219750040	R05C01	0.1	111.6	61.4	33.4	17.6	1.6	1.9	9.4	8.5	9.3	4.1	5.0	2.7	3.1	2.8	6.4	3.2	11.1	5.8	11.6	11.6
Sample_6	207219750040	R06C01	0.1	107.3	62.3	31.3	19.0	1.6	1.9	10.8	8.9	12.1	4.1	4.7	2.3	3.4	2.4	8.9	3.5	10.7	5.5	10.6	15.8
Sample_7	207219750040	R07C01	0.1	99.4	55.8	34.5	18.5	1.6	1.9	10.1	8.5	8.4	3.0	5.6	2.8	2.9	2.2	7.8	3.4	11.4	5.5	11.2	14.1
Sample_8	207219750040	R08C01	0.1	112.9	55.0	38.7	18.8	1.6	2.0	10.6	10.0	10.7	4.6	4.8	2.5	3.4	2.9	6.8	3.4	12.1	6.4	14.0	13.1
